# VEGABrain: a Visualizer of Enriched Gene Analysis for the developing human brain

**DOI:** 10.64898/2026.11.19.767876

**Authors:** Isaac Medeiros, João V. F. Cavalcante, Diego Marques-Coelho

**Affiliations:** Bioinformatics Multidisciplinary Environment, Federal University of Rio Grande do Norte, Rua do Horto, Natal, 59076-550, Rio Grande do Norte, Brazil

**Keywords:** Neuroinformatics, Brain development, BrainSpan, Gene set enrichment, ssGSEA, Data visualization, Web application

## Abstract

RNA sequencing datasets are widely reused resources in developmental neuroscience, yet inspecting them spatially remains unclear and difficult. Here, we present VEGABrain, an openly accessible web tool that renders bulk RNA-seq onto brain cortical and subcortical atlas surfaces across five human developmental windows spanning the first trimester to adulthood. Beyond single-gene maps, VEGABrain contributes a composite per-region enrichment layer using single-sample gene set enrichment analysis (ssGSEA) scores precomputed for 18,650 gene sets drawn from Gene Ontology, Reactome, KEGG, BioCarta, the Human Phenotype Ontology and the MSigDB hallmark collection, and aggregated to a score for every gene set, developmental window and brain region. Furthermore, VEGABrain allows users to submit a custom gene list and obtain its ssGSEA map across development, computed on demand. Submitted lists can also be tested: two complementary per-area tests—one competitive on the ssGSEA score, one for over-representation of area-specific marker genes—mark the regions where a list stands out, and a developmental-stage test reports the windows in which it peaks, for the whole brain and for six major regions. VEGABrain is open source and requires no installation, offering easy-to-query expression throughout development and brain areas.
