## Supplemental Table 1 for "VEGABrain: a Visualizer of Enriched Gene Analysis for the developing human brain"

region	structure_name	macro_regions
rostral anterior cingulate	anterior (rostral) cingulate (medial prefrontal) cortex	frontal lobe
caudal anterior cingulate	anterior (rostral) cingulate (medial prefrontal) cortex	frontal lobe
rostral middle frontal	dorsolateral prefrontal cortex	frontal lobe
caudal middle frontal	dorsolateral prefrontal cortex	frontal lobe
lateral orbitofrontal	orbital frontal cortex	frontal lobe
medial orbitofrontal	orbital frontal cortex	frontal lobe
pars orbitalis	orbital frontal cortex	frontal lobe
pars opercularis	ventrolateral prefrontal cortex	frontal lobe
pars triangularis	ventrolateral prefrontal cortex	frontal lobe
precentral	primary motor cortex (area M1, area 4)	frontal lobe
paracentral	primary motor-sensory cortex (samples)	frontal lobe
postcentral	primary somatosensory cortex (area S1, areas 3,1,2)	parietal lobe
superior parietal	parietal neocortex	parietal lobe
inferior parietal	posteroventral (inferior) parietal cortex	parietal lobe
supramarginal	posteroventral (inferior) parietal cortex	parietal lobe
superior temporal	posterior (caudal) superior temporal cortex (area 22c)	temporal lobe
middle temporal	temporal neocortex	temporal lobe
inferior temporal	inferolateral temporal cortex (area TEv, area 20)	temporal lobe
transverse temporal	primary auditory cortex (core)	temporal lobe
pericalcarine	primary visual cortex (striate cortex, area V1/17)	occipital lobe
lateral occipital	occipital neocortex	occipital lobe
Amygdala	amygdaloid complex	temporal lobe
Hippocampus	hippocampus (hippocampal formation)	temporal lobe
Thalamus	dorsal thalamus	subcortical
Thalamus	mediodorsal nucleus of thalamus	subcortical
Thalamus Proper	dorsal thalamus	subcortical
Thalamus Proper	mediodorsal nucleus of thalamus	subcortical
Caudate	striatum	subcortical
Putamen	striatum	subcortical
accumbens area	striatum	subcortical
Cerebellum	cerebellum	cerebellum
Cerebellum	cerebellar cortex	cerebellum
