## Supplemental Table 2 for "VEGABrain: a Visualizer of Enriched Gene Analysis for the developing human brain"

### Sheet: README
Supplementary Table 2. Gene signatures used in this work
One tab per signature: the three lists of Figures 3-5 and the positive controls of the Calibration paragraph (Methods, 'Significance testing for gene lists').
Each list can be pasted into the Gene List tab of VEGABrain (https://mcblab.github.io/VEGABrain/) to reproduce its map and tests. For Fig5_Arzua2020_organoid, paste each gene with its log2FC on the same line.
The counts below are formulas over the tabs.
Tab	Signature	Used in the paper	Source	Genes listed	Found in BrainSpan	Up (log2FC > 0, found)	Down (log2FC < 0, found)
Fig3_Astrocyte_development	GOBP_ASTROCYTE_DEVELOPMENT	Fig. 3 (map and stage test); stage-test positive control (Methods, Calibration)	Gene Ontology biological process; MSigDB via the msigdbr R package, version 26.1.0 (the release VEGABrain precomputes)	42	42
Fig4_HP_AUTISM	HP_AUTISM	Fig. 4 (marker, stage and score tests); Results, 'Where and when: testing a gene list'	Human Phenotype Ontology; MSigDB via the msigdbr R package, version 26.1.0 (the release VEGABrain precomputes)	276	262
Fig5_Arzua2020_organoid	Ethanol in cerebral organoids (log2FC signature)	Fig. 5 (weighted map, score and stage tests); Results, 'A signature with fold changes'	Arzua et al. (2020) Transl Psychiatry 10:347, Supplementary Table 1, doi:10.1038/s41398-020-01029-4. Genes changed > 2-fold (P < 0.05) after 6 h of 50 mM ethanol in two-month-old iPSC-derived cerebral organoids	199	173	141	32
Ctrl_Striatal_markers	Eight striatal marker genes	Marker-test positive control (Methods, Calibration)	Canonical striatal medium spiny neuron genes, chosen for this work	8	8
Ctrl_Myelin_assembly	GOBP_MYELIN_ASSEMBLY	Stage-test positive control (Methods, Calibration)	Gene Ontology biological process; MSigDB via the msigdbr R package, version 26.1.0 (the release VEGABrain precomputes)	22	19
Ctrl_G2M_checkpoint	HALLMARK_G2M_CHECKPOINT	Stage-test positive control, cell cycle (Methods, Calibration)	MSigDB hallmark collection; MSigDB via the msigdbr R package, version 26.1.0 (the release VEGABrain precomputes)	200	189
Ctrl_E2F_targets	HALLMARK_E2F_TARGETS	Stage-test positive control, cell cycle (Methods, Calibration)	MSigDB hallmark collection; MSigDB via the msigdbr R package, version 26.1.0 (the release VEGABrain precomputes)	200	194

### Sheet: Fig3_Astrocyte_development
gene	found_in_BrainSpan		GOBP_ASTROCYTE_DEVELOPMENT
ADORA2A	yes		Column A lists every gene of the signature; column A alone was submitted to the Gene List tab.
AGER	yes		found_in_BrainSpan: 'yes' if the Gene List tab finds the symbol in the BrainSpan matrix; 'no' symbols are reported back as not found and take no part in the map or the tests.
APP	yes		Source: Gene Ontology biological process; MSigDB via the msigdbr R package, version 26.1.0 (the release VEGABrain precomputes)
C1QA	yes
C5AR1	yes
CDK6	yes
CNTF	yes
DLL1	yes
DRD1	yes
EIF2B5	yes
FPR2	yes
GFAP	yes
GRN	yes
IFNG	yes
IFNGR1	yes
IL1B	yes
IL6	yes
KRAS	yes
LAMB2	yes
LAMC3	yes
LDLR	yes
LRP1	yes
MAPT	yes
MIR142	yes
MIR181B1	yes
MIR181C	yes
NAGLU	yes
NF1	yes
NR1D1	yes
PLP1	yes
POU3F2	yes
PSEN1	yes
S100A8	yes
S100A9	yes
SMO	yes
TLR4	yes
TNF	yes
TREM2	yes
TSPAN2	yes
TTBK1	yes
VIM	yes
ZEB2	yes

### Sheet: Fig4_HP_AUTISM
gene	found_in_BrainSpan		HP_AUTISM
AARS1	no		Column A lists every gene of the signature; column A alone was submitted to the Gene List tab.
ABCB7	yes		found_in_BrainSpan: 'yes' if the Gene List tab finds the symbol in the BrainSpan matrix; 'no' symbols are reported back as not found and take no part in the map or the tests.
ACADSB	yes		Source: Human Phenotype Ontology; MSigDB via the msigdbr R package, version 26.1.0 (the release VEGABrain precomputes)
ACTL6B	yes
ADNP	yes
ADSL	yes
AHDC1	yes
AKT1	yes
ALAD	yes
ALDH5A1	yes
ALG13	yes
ALG14	yes
ANKRD11	yes
AP3B2	yes
ARCN1	yes
ARL6	yes
ARNT2	yes
ARVCF	yes
ASCC3	yes
ASXL3	yes
ATP1A2	yes
ATP1A3	yes
ATP6V1A	yes
ATRX	yes
BAZ1B	yes
BBIP1	yes
BBS1	yes
BBS10	yes
BBS12	yes
BBS2	yes
BBS4	yes
BBS5	yes
BBS7	yes
BBS9	yes
BCKDK	yes
BRAF	yes
BRD4	yes
BUD23	no
CACNA1A	yes
CACNA1B	yes
CACNA1C	yes
CACNA2D1	yes
CASZ1	yes
CDK13	yes
CDK19	yes
CELF2	yes
CEP19	yes
CEP290	yes
CFAP418	no
CHD1	yes
CHD7	yes
CHD8	yes
CHRNA7	yes
CLIP2	yes
CLTC	yes
CNKSR2	yes
CNTNAP2	yes
COMT	yes
CREBBP	yes
CYFIP2	yes
CYP27A1	yes
DALRD3	yes
DEAF1	yes
DEPDC5	yes
DHCR7	yes
DHDDS	yes
DHTKD1	yes
DICER1	yes
DNAJC30	yes
DNM1	yes
DOCK7	yes
DPAGT1	yes
DPYD	yes
DPYS	yes
DYRK1A	yes
EEF1A2	yes
EHMT1	yes
EIF4A2	yes
EIF4H	yes
ELN	yes
EP300	yes
ERI1	yes
EXT2	yes
FBXO28	yes
FGF12	yes
FGFR1	yes
FKBP6	yes
FLCN	yes
FLG	yes
FMR1	yes
FOXG1	yes
FRYL	yes
FTCD	yes
FTSJ1	yes
FZR1	yes
GABBR2	yes
GABRA2	yes
GABRA5	yes
GABRB2	yes
GABRD	yes
GABRG2	yes
GAMT	yes
GATM	yes
GJA5	yes
GJA8	yes
GLRA2	yes
GNB1	yes
GP1BB	yes
GRIA3	yes
GRIN2D	yes
GTF2I	yes
GTF2IRD1	yes
GTF2IRD2	yes
H4C5	no
HCN1	yes
HDAC4	yes
HDAC8	yes
HECTD4	no
HEPACAM	yes
HERC2	yes
HESX1	yes
HIRA	yes
HNF1B	yes
HSPG2	yes
IFNG	yes
IFT172	yes
IFT27	yes
IFT74	yes
IL1RAPL1	yes
IQSEC2	yes
JMJD1C	yes
KCNA2	yes
KCNAB2	yes
KCNB1	yes
KCNC2	yes
KCNH5	yes
KDM5C	yes
KDM6B	yes
KICS2	no
KLLN	yes
KMT2A	no
LHX1	yes
LIMK1	yes
LUZP1	yes
LZTFL1	yes
MAGEL2	yes
MAN1B1	yes
MAOA	yes
MECP2	yes
MED12	yes
MED13L	yes
MEIS2	yes
METTL27	no
MKKS	yes
MKRN3	yes
MKS1	yes
MLC1	yes
MMP23B	yes
MSL2	yes
NAA20	yes
NAGA	yes
NCF1	yes
NDN	yes
NDP	yes
NECAP1	yes
NFIB	yes
NHS	yes
NIPA1	yes
NIPA2	yes
NIPBL	yes
NLGN3	yes
NONO	yes
NPAP1	no
NPHP1	yes
NR2F1	yes
NSUN2	yes
NSUN6	yes
NTRK2	yes
NUS1	yes
OCA2	yes
OTX2	yes
PACS2	yes
PAK2	yes
PARS2	yes
PDE4D	yes
PDPN	yes
PIGA	yes
PIGL	yes
PIK3CA	yes
PLXND1	yes
PPFIA3	yes
PPP3CA	yes
PRDM16	yes
PRKCZ	yes
PROKR2	yes
PTCHD1	yes
PTEN	yes
PWAR1	no
PWRN1	no
RAD21	yes
RAI1	yes
RERE	yes
REV3L	yes
RFC2	yes
RPL10	yes
RREB1	yes
SATB1	yes
SATB2	yes
SCAPER	yes
SCLT1	yes
SCN1A	yes
SCN2A	yes
SCN3A	yes
SCN8A	yes
SDCCAG8	yes
SDHB	yes
SDHC	yes
SDHD	yes
SEC23B	yes
SEC24C	yes
SEMA3E	yes
SETD2	yes
SH2B1	yes
SHANK3	yes
SIN3A	yes
SKI	yes
SLC13A5	yes
SLC1A2	yes
SLC35C1	yes
SLC38A3	yes
SLC9A6	yes
SMAD4	yes
SMC1A	yes
SMC3	yes
SNORD115-1	yes
SNORD116-1	yes
SNRPN	yes
SOX2	yes
SOX3	yes
SPEN	yes
SPTBN1	yes
STS	yes
STX1A	yes
SUPT16H	yes
SYNGAP1	yes
SYNJ1	yes
SZT2	yes
TAF4	yes
TAOK1	yes
TBCK	yes
TBL2	yes
TBR1	yes
TBX1	yes
TCF12	yes
TMEM270	no
TMLHE	yes
TRAK1	yes
TRIM32	yes
TSC1	yes
TSC2	yes
TTC8	yes
TUBG1	yes
UBA5	yes
UBE3A	yes
UBE4B	yes
UFD1	no
UFSP2	yes
UPB1	yes
USF3	no
VPS37D	yes
WDPCP	yes
WFS1	yes
YWHAG	yes
YY1	yes
ZBTB20	yes
ZFX	yes

### Sheet: Fig5_Arzua2020_organoid
gene	fold_change	direction	P	FDR	log2FC	found_in_BrainSpan		Ethanol in cerebral organoids (log2FC signature)
ZKSCAN2	2.22	up	0.01	0.25	1.15056	yes		Columns A-E are the source table as published (fold change is an absolute ratio; direction up/down).
MAFA	2.2	up	0.04	0.29	1.1375	yes		log2FC (F) = log2(fold_change), negative for direction 'down'; it is the value submitted with each gene (one 'GENE log2FC' pair per line, rounded to three decimals).
ADAM21	2.02	up	0.01	0.25	1.01436	yes		found_in_BrainSpan: 'yes' if the Gene List tab finds the symbol in the BrainSpan matrix; 'no' symbols are reported back as not found and take no part in the map or the tests.
TBX1	2.41	up	0.03	0.28	1.26903	yes		Source: Arzua et al. (2020) Transl Psychiatry 10:347, Supplementary Table 1, doi:10.1038/s41398-020-01029-4. Genes changed > 2-fold (P < 0.05) after 6 h of 50 mM ethanol in two-month-old iPSC-derived cerebral organoids
SASS6	2.01	up	0.01	0.25	1.0072	yes
DDN	2.58	up	0.05	0.31	1.36737	yes
PDGFC	2.01	up	0.05	0.31	1.0072	yes
KCNC1	2.35	up	0.02	0.26	1.23266	yes
WNT7A	2.15	up	0.03	0.29	1.10434	yes
LRRC8B	2.07	up	0.02	0.26	1.04963	yes
MARCH11	2.47	up	0.01	0.25	1.30451	yes
C11orf87	2.38	up	0.01	0.25	1.25096	yes
MEF2C	2.81	up	0.01	0.25	1.49057	yes
TLE1	2.44	up	0	0.25	1.28688	yes
ZNF350	2.57	up	0.05	0.31	1.36177	yes
HSD11B2	2.05	up	0	0.24	1.03562	yes
TMEM196	2.4	up	0.01	0.25	1.26303	yes
TUSC1	3.28	up	0.02	0.26	1.7137	yes
KIRREL3	2.07	up	0.05	0.31	1.04963	yes
NFS1	2.23	up	0.04	0.3	1.15704	yes
ANKRD33B	2.5	up	0.03	0.27	1.32193	yes
SHPRH	2.33	up	0.01	0.25	1.22033	yes
RGPD1	2.15	up	0.01	0.25	1.10434	yes
ZNF770	2	up	0.02	0.26	1	yes
SLC3A1	2.34	up	0	0.24	1.22651	yes
TRMT9B	2.5	up	0.04	0.3	1.32193	no
PROCA1	2.04	up	0.04	0.29	1.02857	yes
MAS1	2.23	up	0.01	0.25	1.15704	yes
AKAIN1	2.47	up	0.02	0.26	1.30451	no
PER2	2.03	up	0.02	0.26	1.02148	yes
GABRG3	2.72	up	0.05	0.31	1.44361	yes
CATG00000074973.1	2.02	up	0.04	0.3	1.01436	no
CABYR	2.01	up	0.05	0.31	1.0072	yes
CATG00000096491.1	2.02	up	0.03	0.28	1.01436	no
EFR3B	2.08	up	0	0.24	1.05658	yes
SSH2	2.17	up	0.02	0.26	1.1177	yes
EP400	2.02	up	0.02	0.26	1.01436	yes
SRD5A1	2.42	up	0.01	0.25	1.27501	yes
ALX3	2.02	up	0	0.24	1.01436	yes
GGA3	2.29	up	0.04	0.29	1.19535	yes
ZBTB18	2.41	up	0.02	0.26	1.26903	no
STRN3	2.11	up	0	0.25	1.07724	yes
CHD5	2.57	up	0.04	0.29	1.36177	yes
CHIC1	2.4	up	0	0.24	1.26303	yes
SS18L1	2.05	up	0	0.24	1.03562	yes
RIMKLA	2.03	up	0.01	0.25	1.02148	yes
EPHA7	2.53	up	0.02	0.26	1.33914	yes
IST1	2.2	up	0	0.25	1.1375	yes
FAT4	2.44	up	0.02	0.26	1.28688	yes
TBC1D2B	2.03	up	0.02	0.26	1.02148	yes
CLIP1	2.05	up	0.01	0.25	1.03562	yes
ZC3H4	2.44	up	0	0.24	1.28688	yes
SCYGR6	2.03	up	0.01	0.25	1.02148	no
NAB1	2.11	up	0.01	0.25	1.07724	yes
ACSL4	2.86	up	0.03	0.28	1.51602	yes
PRR14L	2.05	up	0.03	0.28	1.03562	yes
DENND2A	2.13	up	0	0.25	1.09085	yes
PCED1B	2.5	up	0.02	0.26	1.32193	no
MEF2A	2.58	up	0	0.25	1.36737	yes
POLN	2.14	up	0	0.25	1.09761	yes
SENP5	2.08	up	0	0.24	1.05658	yes
TMEM245	2.07	up	0.01	0.25	1.04963	no
RASGEF1B	2.16	up	0.02	0.26	1.11103	yes
ZNF266	3.27	up	0.01	0.25	1.70929	yes
SCML1	2.16	up	0.01	0.25	1.11103	yes
GABRA2	2.12	up	0.02	0.26	1.08406	yes
HOXC13	2.65	up	0.01	0.25	1.40599	yes
USPL1	2.46	up	0.01	0.25	1.29866	yes
ZNF362	2.12	up	0	0.24	1.08406	yes
SPTB	2.16	up	0.03	0.28	1.11103	yes
DISP2	2.29	up	0.02	0.26	1.19535	yes
CATG00000060036.1	2.15	up	0.01	0.25	1.10434	no
DDX42	2.05	up	0.04	0.29	1.03562	yes
GAN	2.22	up	0	0.24	1.15056	yes
ALG10B	2.06	up	0	0.25	1.04264	yes
PCDHB8	2.03	up	0	0.24	1.02148	yes
SNRK	2.76	up	0.01	0.25	1.46467	yes
SEPT12	2.41	up	0.03	0.28	1.26903	yes
CCSER1	2.24	up	0.01	0.25	1.1635	no
ARFGEF1	2.06	up	0.01	0.25	1.04264	yes
CSRNP3	2.38	up	0	0.24	1.25096	yes
KBTBD2	2.13	up	0	0.24	1.09085	yes
AC003002.3	2.01	up	0	0.24	1.0072	no
CATG00000113699.1	2.06	up	0.02	0.26	1.04264	no
PTPDC1	2.05	up	0.01	0.25	1.03562	yes
MAPK8IP3	2.31	up	0.02	0.26	1.20789	yes
ALKBH8	2.26	up	0.03	0.28	1.17632	yes
MBD3L1	2.24	up	0.03	0.28	1.1635	yes
PDXDC1	2.13	up	0.03	0.28	1.09085	yes
PRR35	2.8	up	0.03	0.28	1.48543	no
ANK3	2.01	up	0.04	0.29	1.0072	yes
KCNB2	2.01	up	0.04	0.29	1.0072	yes
SLC16A14	2.42	up	0.01	0.25	1.27501	yes
RORB	2.45	up	0	0.24	1.29278	yes
BROX	2.17	up	0.01	0.25	1.1177	yes
SEMA4C	2.34	up	0.01	0.25	1.22651	yes
CNTN1	2.06	up	0.04	0.29	1.04264	yes
PCDHB11	2.02	up	0	0.24	1.01436	yes
AASDHPPT	2.02	up	0	0.24	1.01436	yes
ZNF852	2.02	up	0.02	0.27	1.01436	yes
MAPK8IP2	2.11	up	0.02	0.26	1.07724	yes
HSDL1	2.3	up	0	0.24	1.20163	yes
SLITRK1	3.11	up	0.01	0.25	1.63691	yes
PLXNC1	2.15	up	0.01	0.25	1.10434	yes
ATP6V0A1	2.54	up	0.02	0.26	1.34483	yes
SFMBT2	2.1	up	0.01	0.25	1.07039	yes
DPYSL2	2.03	up	0.01	0.25	1.02148	yes
TTPAL	2.28	up	0	0.24	1.18903	yes
PEX5L	2.36	up	0.05	0.31	1.23879	yes
TBC1D32	2.19	up	0.01	0.25	1.13093	no
TERF2	2.27	up	0.02	0.26	1.18269	yes
CHRFAM7A	2.38	up	0	0.24	1.25096	yes
L1CAM	2.98	up	0.03	0.28	1.57531	yes
GREM2	2.35	up	0.03	0.28	1.23266	yes
KCNS2	2.59	up	0.02	0.26	1.37295	yes
ATP7A	2.69	up	0.01	0.25	1.42761	yes
HDAC2	2.74	up	0.01	0.25	1.45418	yes
DGKD	2.17	up	0.01	0.25	1.1177	yes
CPNE5	2.27	up	0.03	0.28	1.18269	yes
ZNF316	2.07	up	0.02	0.26	1.04963	no
AC003006.1	2.37	up	0.02	0.26	1.24489	no
CATG00000057988.1	2.15	up	0	0.19	1.10434	no
GPR88	2.11	up	0	0.24	1.07724	yes
RPS6KA3	2.07	up	0.01	0.25	1.04963	yes
SPHKAP	3.82	up	0.03	0.28	1.93357	yes
DRD1	2.39	up	0.02	0.26	1.25701	yes
FAM234B	2.24	up	0.02	0.26	1.1635	no
CXorf56	2.27	up	0.01	0.25	1.18269	yes
MYCBP2	2.33	up	0.03	0.28	1.22033	yes
RASGRF1	2	up	0.04	0.29	1	yes
CCDC117	2.17	up	0.02	0.27	1.1177	yes
CATG00000024020.1	2.09	up	0.03	0.28	1.0635	no
COL25A1	2.32	up	0.01	0.25	1.21412	yes
VSNL1	3.83	up	0.05	0.3	1.93734	yes
HELQ	2.1	up	0.02	0.26	1.07039	yes
DOCK4	2.03	up	0.03	0.29	1.02148	yes
ZXDA	2.11	up	0.02	0.27	1.07724	yes
GUCY1A2	2.02	up	0.02	0.26	1.01436	yes
GPD1L	2.03	up	0.02	0.26	1.02148	yes
ERCC6	2.71	up	0	0.24	1.43829	yes
NCOA1	2.08	up	0.02	0.27	1.05658	yes
FAM149A	2.85	up	0.01	0.25	1.51096	yes
EN2	2.1	up	0.01	0.25	1.07039	yes
PRKAA2	2.11	up	0	0.24	1.07724	yes
STK10	2.04	up	0	0.24	1.02857	yes
GSG1L	2.65	up	0.05	0.31	1.40599	yes
DOC2B	2.66	up	0.01	0.25	1.41143	yes
IKZF5	2.16	up	0.01	0.25	1.11103	yes
KIF5A	2.3	up	0.02	0.26	1.20163	yes
DRD5	2.64	up	0	0.24	1.40054	yes
C5orf47	2.45	up	0.04	0.29	1.29278	yes
CACNG6	2.32	up	0	0.24	1.21412	yes
B3GALT1	2.49	up	0	0.25	1.31615	yes
CATG00000040194.1	2.6	up	0.01	0.25	1.37851	no
WASF1	2.07	up	0.01	0.25	1.04963	yes
TRAPPC11	2.11	up	0.01	0.25	1.07724	no
KCNV1	2.09	up	0.02	0.26	1.0635	yes
PRRT4	2.15	up	0.05	0.31	1.10434	yes
PPFIA3	2.32	up	0	0.24	1.21412	yes
DNM1	2.08	up	0.04	0.29	1.05658	yes
FRMD5	2.33	up	0	0.25	1.22033	yes
MADD	3.04	up	0.01	0.25	1.60407	yes
APCS	3.9	down	0	0.24	-1.96347	yes
LGALS12	2.24	down	0.03	0.28	-1.1635	yes
UBD	2.11	down	0.02	0.25	-1.07724	yes
FAIM	2.37	down	0.03	0.28	-1.24489	yes
SOX14	2.51	down	0.05	0.31	-1.32769	yes
KRTAP9-7	2.3	down	0.01	0.25	-1.20163	yes
C5orf63	3.49	down	0	0.25	-1.80323	yes
CATG00000096311.1	2.66	down	0.01	0.25	-1.41143	no
GRAP2	3.72	down	0	0.25	-1.8953	yes
CBWD1	2.21	down	0.01	0.25	-1.14405	yes
CATG00000049898.1	2.56	down	0.02	0.26	-1.35614	no
FCGR1B	2.07	down	0.03	0.28	-1.04963	yes
C11orf94	2.24	down	0.04	0.29	-1.1635	yes
PAGE4	2.24	down	0.04	0.29	-1.1635	yes
CLEC19A	2.08	down	0.05	0.31	-1.05658	yes
TMEM173	2.21	down	0.03	0.27	-1.14405	yes
CATG00000111842.1	2.72	down	0.04	0.29	-1.44361	no
ACTBL2	2.69	down	0.02	0.26	-1.42761	yes
TMCO6	2.24	down	0.01	0.25	-1.1635	yes
LRRN4	2.03	down	0.05	0.31	-1.02148	yes
NUPL2	2.09	down	0.04	0.29	-1.0635	yes
OR2A12	2.17	down	0.05	0.31	-1.1177	yes
CDCP2	2.08	down	0.04	0.3	-1.05658	yes
GAD1	2.28	down	0.02	0.26	-1.18903	yes
PAOX	2.35	down	0.04	0.3	-1.23266	yes
FANCD2	2.23	down	0.03	0.29	-1.15704	yes
SPTBN2	2.67	down	0.01	0.25	-1.41684	yes
KRTAP4-11	2.07	down	0.02	0.26	-1.04963	yes
CTGF	2.11	down	0.02	0.26	-1.07724	yes
DYRK1A	2.04	down	0.04	0.3	-1.02857	yes
CER1	2.43	down	0.01	0.25	-1.28096	yes
AL035078.4	2.07	down	0.03	0.29	-1.04963	no
NVL	2.09	down	0.04	0.29	-1.0635	yes
CATG00000001353.1	2.21	down	0.01	0.25	-1.14405	no
AC096644.1	2.91	down	0.04	0.29	-1.54102	yes
OLR1	2.11	down	0.04	0.3	-1.07724	yes
RXFP1	2.54	down	0.01	0.25	-1.34483	yes

### Sheet: Ctrl_Striatal_markers
gene	found_in_BrainSpan		Eight striatal marker genes
PPP1R1B	yes		Column A lists every gene of the signature; column A alone was submitted to the Gene List tab.
DRD1	yes		found_in_BrainSpan: 'yes' if the Gene List tab finds the symbol in the BrainSpan matrix; 'no' symbols are reported back as not found and take no part in the map or the tests.
DRD2	yes		Source: Canonical striatal medium spiny neuron genes, chosen for this work
PENK	yes
TAC1	yes
GPR88	yes
RGS9	yes
ADORA2A	yes

### Sheet: Ctrl_Myelin_assembly
gene	found_in_BrainSpan		GOBP_MYELIN_ASSEMBLY
ABCA2	yes		Column A lists every gene of the signature; column A alone was submitted to the Gene List tab.
CD9	yes		found_in_BrainSpan: 'yes' if the Gene List tab finds the symbol in the BrainSpan matrix; 'no' symbols are reported back as not found and take no part in the map or the tests.
CNTN1	yes		Source: Gene Ontology biological process; MSigDB via the msigdbr R package, version 26.1.0 (the release VEGABrain precomputes)
CNTNAP1	yes
DICER1	yes
EPB41L3	yes
ERCC2	yes
FIG4	yes
GNPAT	yes
GPC1	yes
ITGB4	yes
MAG	yes
MBP	yes
MIOS	yes
MTMR2	yes
NCMAP	no
PALS1	no
PLLP	yes
PMP22	yes
TENM4	no
TPPP	yes
UGT8	yes

### Sheet: Ctrl_G2M_checkpoint
gene	found_in_BrainSpan		HALLMARK_G2M_CHECKPOINT
ABL1	yes		Column A lists every gene of the signature; column A alone was submitted to the Gene List tab.
AMD1	yes		found_in_BrainSpan: 'yes' if the Gene List tab finds the symbol in the BrainSpan matrix; 'no' symbols are reported back as not found and take no part in the map or the tests.
ARID4A	yes		Source: MSigDB hallmark collection; MSigDB via the msigdbr R package, version 26.1.0 (the release VEGABrain precomputes)
ATF5	yes
ATRX	yes
AURKA	yes
AURKB	yes
BARD1	yes
BCL3	yes
BIRC5	yes
BRCA2	yes
BUB1	yes
BUB3	yes
CASP8AP2	yes
CBX1	yes
CCNA2	yes
CCNB2	yes
CCND1	yes
CCNF	yes
CCNT1	yes
CDC20	yes
CDC25A	yes
CDC25B	yes
CDC27	yes
CDC45	yes
CDC6	yes
CDC7	yes
CDK1	yes
CDK4	yes
CDKN1B	yes
CDKN2C	yes
CDKN3	yes
CENPA	yes
CENPE	yes
CENPF	yes
CHAF1A	yes
CHEK1	yes
CHMP1A	yes
CKS1B	yes
CKS2	yes
CTCF	yes
CUL1	yes
CUL3	yes
CUL4A	yes
CUL5	yes
DBF4	yes
DDX39A	yes
DKC1	yes
DMD	yes
DR1	yes
DTYMK	yes
E2F1	yes
E2F2	yes
E2F3	yes
E2F4	yes
EFNA5	yes
EGF	yes
ESPL1	yes
EWSR1	yes
EXO1	yes
EZH2	yes
FANCC	yes
FBXO5	yes
FOXN3	yes
G3BP1	yes
GINS2	yes
GSPT1	yes
H2AX	no
H2AZ1	no
H2AZ2	no
H2BC12	no
HIF1A	yes
HIRA	yes
HMGA1	yes
HMGB3	yes
HMGN2	yes
HMMR	yes
HNRNPD	yes
HNRNPU	yes
HOXC10	yes
HSPA8	yes
HUS1	yes
ILF3	yes
INCENP	yes
JPT1	no
KATNA1	yes
KIF11	yes
KIF15	yes
KIF20B	yes
KIF22	yes
KIF23	yes
KIF2C	yes
KIF4A	yes
KIF5B	yes
KMT5A	no
KNL1	no
KPNA2	yes
KPNB1	yes
LBR	yes
LIG3	yes
LMNB1	yes
MAD2L1	yes
MAP3K20	no
MAPK14	yes
MARCKS	yes
MCM2	yes
MCM3	yes
MCM5	yes
MCM6	yes
MEIS1	yes
MEIS2	yes
MKI67	yes
MNAT1	yes
MT2A	yes
MTF2	yes
MYBL2	yes
MYC	yes
NASP	yes
NCL	yes
NDC80	yes
NEK2	yes
NOLC1	yes
NOTCH2	yes
NSD2	no
NUMA1	yes
NUP50	yes
NUP98	yes
NUSAP1	yes
ODC1	yes
ODF2	yes
ORC5	yes
ORC6	yes
PAFAH1B1	yes
PBK	yes
PDS5B	yes
PLK1	yes
PLK4	yes
PML	yes
POLA2	yes
POLE	yes
POLQ	yes
PRC1	yes
PRIM2	yes
PRMT5	yes
PRP4K	no
PTTG1	yes
PTTG3P	yes
PURA	yes
RACGAP1	yes
RAD21	yes
RAD23B	yes
RAD54L	yes
RASAL2	yes
RBL1	yes
RBM14	yes
RPA2	yes
RPS6KA5	yes
SAP30	yes
SFPQ	yes
SLC12A2	yes
SLC38A1	yes
SLC7A1	yes
SLC7A5	yes
SMAD3	yes
SMARCC1	yes
SMC1A	yes
SMC2	yes
SMC4	yes
SNRPD1	yes
SQLE	yes
SRSF1	yes
SRSF10	yes
SRSF2	yes
SS18	yes
STAG1	yes
STIL	yes
STMN1	yes
SUV39H1	yes
SYNCRIP	yes
TACC3	yes
TENT4A	no
TFDP1	yes
TGFB1	yes
TLE3	yes
TMPO	yes
TNPO2	yes
TOP1	yes
TOP2A	yes
TPX2	yes
TRA2B	yes
TRAIP	yes
TROAP	yes
TTK	yes
UBE2C	yes
UBE2S	yes
UCK2	yes
UPF1	yes
WRN	yes
XPO1	yes
YTHDC1	yes

### Sheet: Ctrl_E2F_targets
gene	found_in_BrainSpan		HALLMARK_E2F_TARGETS
AK2	yes		Column A lists every gene of the signature; column A alone was submitted to the Gene List tab.
ANP32E	yes		found_in_BrainSpan: 'yes' if the Gene List tab finds the symbol in the BrainSpan matrix; 'no' symbols are reported back as not found and take no part in the map or the tests.
ASF1A	yes		Source: MSigDB hallmark collection; MSigDB via the msigdbr R package, version 26.1.0 (the release VEGABrain precomputes)
ASF1B	yes
ATAD2	yes
AURKA	yes
AURKB	yes
BARD1	yes
BIRC5	yes
BRCA1	yes
BRCA2	yes
BRMS1L	yes
BUB1B	yes
CBX5	yes
CCNB2	yes
CCNE1	yes
CCP110	yes
CDC20	yes
CDC25A	yes
CDC25B	yes
CDCA3	yes
CDCA8	yes
CDK1	yes
CDK4	yes
CDKN1A	yes
CDKN1B	yes
CDKN2A	yes
CDKN2C	yes
CDKN3	yes
CENPE	yes
CENPM	yes
CHEK1	yes
CHEK2	yes
CIT	yes
CKS1B	yes
CKS2	yes
CNOT9	no
CSE1L	yes
CTCF	yes
CTPS1	no
DCK	yes
DCLRE1B	yes
DCTPP1	yes
DDX39A	yes
DEK	yes
DEPDC1	yes
DIAPH3	yes
DLGAP5	yes
DNMT1	yes
DONSON	yes
DSCC1	yes
DUT	yes
E2F8	yes
EED	yes
EIF2S1	yes
ESPL1	yes
EXOSC8	yes
EZH2	yes
GINS1	yes
GINS3	yes
GINS4	yes
GSPT1	yes
H2AX	no
H2AZ1	no
HELLS	yes
HMGA1	yes
HMGB2	yes
HMGB3	yes
HMMR	yes
HNRNPD	yes
HUS1	yes
ILF3	yes
ING3	yes
IPO7	yes
JPT1	no
KIF18B	yes
KIF22	yes
KIF2C	yes
KIF4A	yes
KPNA2	yes
LBR	yes
LIG1	yes
LMNB1	yes
LUC7L3	yes
LYAR	yes
MAD2L1	yes
MCM2	yes
MCM3	yes
MCM4	yes
MCM5	yes
MCM6	yes
MCM7	yes
MELK	yes
MKI67	yes
MLH1	yes
MMS22L	yes
MRE11	no
MSH2	yes
MTHFD2	yes
MXD3	yes
MYBL2	yes
MYC	yes
NAA38	yes
NAP1L1	yes
NASP	yes
NBN	yes
NCAPD2	yes
NME1	yes
NOLC1	yes
NOP56	yes
NUDT21	yes
NUP107	yes
NUP153	yes
NUP205	yes
ORC2	yes
ORC6	yes
PA2G4	yes
PAICS	yes
PAN2	yes
PCNA	yes
PDS5B	yes
PHF5A	yes
PLK1	yes
PLK4	yes
PMS2	yes
PNN	yes
POLA2	yes
POLD1	yes
POLD2	yes
POLD3	yes
POLE	yes
POLE4	yes
POP7	yes
PPM1D	yes
PPP1R8	yes
PRDX4	yes
PRIM2	yes
PRKDC	yes
PRPS1	yes
PSIP1	yes
PSMC3IP	yes
PTTG1	yes
RACGAP1	yes
RAD1	yes
RAD21	yes
RAD50	yes
RAD51AP1	yes
RAD51C	yes
RAN	yes
RANBP1	yes
RBBP7	yes
RFC1	yes
RFC2	yes
RFC3	yes
RNASEH2A	yes
RPA1	yes
RPA2	yes
RPA3	yes
RRM2	yes
SHMT1	yes
SLBP	yes
SMC1A	yes
SMC3	yes
SMC4	yes
SMC6	yes
SNRPB	yes
SPAG5	yes
SPC24	yes
SPC25	yes
SRSF1	yes
SRSF2	yes
SSRP1	yes
STAG1	yes
STMN1	yes
SUV39H1	yes
SYNCRIP	yes
TACC3	yes
TBRG4	yes
TCF19	yes
TFRC	yes
TIMELESS	yes
TIPIN	yes
TK1	yes
TMPO	yes
TOP2A	yes
TP53	yes
TRA2B	yes
TRIP13	yes
TUBB	yes
TUBG1	yes
UBE2S	yes
UBE2T	yes
UBR7	yes
UNG	yes
USP1	yes
WDR90	yes
WEE1	yes
XPO1	yes
XRCC6	yes
ZW10	yes
